# Intraspecies variability in plant and soil chemical properties in a common garden plantation of the energy crop *Populus*

**DOI:** 10.1101/2023.06.16.545338

**Authors:** Matthew E Craig, Anne E Harman-Ware, Kevin R Cope, Udaya C Kalluri

## Abstract

Optimizing crops for synergistic soil carbon (C) sequestration represents a frontier approach toward CO_2_ removal in food and bioenergy production systems. While the central roles of plants in biological C capture and storage belowground in soils is well known, we lack an understanding of how intraspecies variation in bioenergy plants affects soil biogeochemistry. This knowledge gap is exacerbated by spatial heterogeneity in soil and plant systems, and by the difficulty of characterizing belowground plant traits. Here, we sought to obtain first insights on the spatial variation of C and nutrients in soil and plant tissues from a common garden field site of diverse, natural variant, *Populus trichocarpa* genotypes—grown and characterized previously for aboveground biomass-to-biofuels research. Such field sites represent a potential resource for evaluating genotype-specific effects on soil C, but this usage may be complicated due to dense plantings of intermixed genotypes. Thus, we sampled soils at the scale of individual trees to determine whether it is feasible to detect soil property variation with different plant genotypes in this system. We additionally sampled stem and root tissues to evaluate the potential for inferring important belowground traits based on aboveground-belowground correlations. We found that substantial variation in soil properties could be explained at the scale of individual trees, suggesting that genetically diverse plantations can be used to assess plant-soil correlations. Though we did not observe genotype-specific patterns in soil C, other properties such as soil acid-base chemistry (soil pH and base cations) and bulk density showed genotype-specific correlations. Stem and root nutrient levels were generally not correlated, suggesting that belowground traits should be measured directly. In conclusion, our pilot study suggests that long-term common gardens of genome-wide association study populations represent useful resources for understanding plant genotypic relationships with soil properties in *Populus* field study test plots. These resources could be used to develop verified plant species, geographic region-specific standardized sampling methods, and baseline data. Such context-specific, empirically verified data and models will be necessary for informing applied research strategies in selecting high aboveground productivity genotypes for enhanced soil C storage in managed, commercial scale, woody bioenergy crop plantation systems.
