## Supplemental File for "Intraspecies variability in plant and soil chemical properties in a common garden plantation of the energy crop *Populus*"

### Sheet: Suppl. Table 1
	Soil pH	Soil Ca	Soil K	Soil Mg	Soil Mn	Soil P	Soil Zn	Soil OM	Soil C	Soil N	BulkDensity (Estimate match)	Root Ca		Root Mg	Root P	Root C	Root N	Root C:N	Root S	Root Al	Root B	Root Cd	Root Cr	Root Cu	Root Fe	Root Mn	Root Mo	Root Na	Root Ni	Root Pb	Root Zn	Stem Ca	Stem K	Stem Mg	Stem P	Stem C	Stem N	Stem C:N	Stem S	Stem Al	Stem B	Stem Cd#2	Stem Cu	Stem Fe	Stem Mn	Stem Ni	Stem Pb	Stem Zn
Soil pH	1	0.680997	0.170986	0.602522	0.569564	0.57425	0.325806	-0.247598	-0.306177	-0.207862	0.325116	-0.071486	0.085149	0.0556266	0.204035	-0.259141	-0.382989	0.319161	-0.260821	-0.0447943	0.167082	0.165524	0.12855	-0.382734	0.173355	0.0202324	-0.834891	0.232622	-0.0673984	-0.0429056	0.0318356	-0.132172	0.0933558	-0.340655	0.219476	0.364874	0.42446	-0.343889	-0.161674	0.0226389	-0.143011	0.031084	NaN	0.0225919	-0.321596	-0.143011	NaN	-0.10972
Soil Ca	0.680997	1	-0.0385067	0.877244	0.535402	0.283803	0.649471	-0.147424	-0.0347728	0.0132544	0.476897	0.329532	0.130624	0.389308	0.361922	-0.0478706	-0.719721	0.688638	-0.353714	-0.236065	0.459642	-0.551541	-0.0692858	-0.524449	-0.0554383	0.334477	-0.795516	0.444719	-0.481742	-0.203381	0.249225	-0.105166	0.0210882	-0.284731	0.286763	0.624834	0.550683	-0.452271	-0.0131861	-0.174287	-0.0542781	0.190786	NaN	0.341967	-0.258226	-0.0542781	NaN	-0.0965481
Soil K	0.170986	-0.0385067	1	-0.169324	0.351477	0.347325	-0.124553	-0.340946	-0.43846	-0.487928	0.19993	-0.650929	0.471746	-0.440194	0.178972	-0.144952	0.17962	-0.191762	0.0162021	0.0292816	0.0903443	0.463059	0.112719	-0.184962	0.29227	-0.0933831	0.672002	-0.560625	0.557993	-0.10951	-0.231847	0.313286	0.461479	-0.0109337	-0.102326	-0.228861	-0.376164	0.341099	0.0093155	0.769728	-0.815914	-0.231933	NaN	0.0199612	0.0769071	-0.815914	NaN	0.151832
Soil Mg	0.602522	0.877244	-0.169324	1	0.313818	0.129651	0.702393	-0.0970992	0.10066	0.180597	0.456392	0.473757	-0.0293801	0.438065	0.36101	0.0208993	-0.65322	0.641139	-0.315335	-0.214068	0.402652	-0.661596	-0.0758144	-0.487007	-0.111205	0.259806	-0.594649	0.586761	-0.574666	-0.112066	0.363604	-0.256518	-0.261764	-0.320331	0.317518	0.484062	0.627352	-0.510195	-0.0717514	-0.398352	0.551241	0.222632	NaN	0.19179	-0.225463	0.551241	NaN	-0.223953
Soil Mn	0.569564	0.535402	0.351477	0.313818	1	0.685139	0.312815	-0.272947	-0.396637	-0.429278	0.136042	-0.356254	0.229692	-0.255248	-0.024414	-0.321223	-0.265423	0.187135	-0.082573	-0.0966104	-0.0414142	0.304685	0.0797485	-0.188215	0.162082	-0.215577	-0.305449	-0.0729177	0.113183	-0.0911252	-0.190857	0.0783867	0.409349	-0.209236	0.0456942	0.246621	0.159444	-0.122327	-0.100306	0.230077	-0.0122379	-0.0106257	NaN	-0.0700402	-0.170599	-0.0122379	NaN	0.147168
Soil P	0.57425	0.283803	0.347325	0.129651	0.685139	1	0.193848	-0.361508	-0.593993	-0.598411	-0.0352382	-0.378688	0.256627	-0.459103	-0.143832	-0.216748	-0.112214	0.0629566	0.180567	-0.165088	-0.207096	0.301605	-0.00816695	-0.0176832	0.059069	-0.528855	0.569431	-0.208816	0.111569	-0.0265466	-0.140314	0.0294729	0.515268	-0.27327	0.0882316	0.191041	0.0383085	0.0172644	-0.120586	0.277804	0.930031	0.109141	NaN	-0.260996	-0.16324	0.930031	NaN	0.166914
Soil Zn	0.325806	0.649471	-0.124553	0.702393	0.312815	0.193848	1	0.00455421	0.22313	0.139488	0.307634	0.450931	0.0573415	0.146621	0.112406	0.269365	-0.43296	0.479046	0.0764175	-0.391289	0.170245	-0.550337	-0.334941	-0.14981	-0.389769	-0.0637901	0.00500694	0.291584	-0.614285	-0.153875	0.339336	-0.115619	-0.0804393	-0.148401	0.193371	0.316504	0.298632	-0.211084	0.0386474	-0.295121	0.602158	0.349042	NaN	0.0783034	0.0256304	0.602158	NaN	-0.010727
Soil OM	-0.247598	-0.147424	-0.340946	-0.0970992	-0.272947	-0.361508	0.00455421	1	0.456156	0.423546	-0.0738872	0.302437	-0.37532	0.251577	0.100163	0.185265	0.126932	-0.0788632	-0.160826	0.0752185	0.0261617	-0.501398	-0.0429762	-0.0173395	-0.131506	0.236436	0.0149593	0.334955	-0.162129	0.0347644	0.124724	-0.153178	-0.478881	0.120226	-0.011169	-0.166538	0.152414	-0.175673	-0.122226	-0.384341	-0.323621	-0.096168	NaN	0.00651637	-0.0318266	-0.323621	NaN	-0.213734
Soil C	-0.306177	-0.0347728	-0.43846	0.10066	-0.396637	-0.593993	0.22313	0.456156	1	0.887409	-0.0393035	0.440415	-0.586827	0.339865	0.0239046	0.293607	0.295294	-0.220685	-0.144289	0.146372	-0.0602958	-0.509388	-0.0703104	0.130956	-0.216881	0.302454	0.121656	0.415976	-0.197747	0.0894318	0.136963	-0.225731	-0.644243	0.233744	-0.0263219	-0.200944	0.155516	-0.207478	-0.159952	-0.609435	-0.183812	-0.120143	NaN	0.0262146	-0.088421	-0.183812	NaN	-0.294417
Soil N	-0.207862	0.0132544	-0.487928	0.180597	-0.429278	-0.598411	0.139488	0.423546	0.887409	1	-0.00743419	0.453159	-0.62819	0.405607	0.0765368	0.195151	0.193845	-0.143329	-0.250388	0.17812	-0.0233637	-0.570547	0.00483155	0.0263987	-0.142866	0.332305	-0.296877	0.543196	-0.220612	0.113452	0.152906	-0.310273	-0.714603	0.132637	0.0346384	-0.129935	0.316939	-0.345267	-0.224883	-0.639578	-0.288422	-0.130449	NaN	0.000403739	-0.187082	-0.288422	NaN	-0.368911
BulkDensity (Estimate match)	0.325116	0.476897	0.19993	0.456392	0.136042	-0.0352382	0.307634	-0.0738872	-0.0393035	-0.00743419	1	0.296759	0.445877	0.238071	0.474171	0.31629	-0.563418	0.64035	-0.544143	-0.424891	0.612233	-0.727162	-0.379591	-0.632883	-0.300803	0.550558	-0.519096	0.0730886	-0.480245	-0.560888	0.200781	0.485754	0.0860457	0.30891	-0.159469	0.202087	0.140636	-0.151755	0.403452	0.145216	NaN	-0.125383	NaN	0.581164	0.375569	NaN	NaN	0.251338
Root Ca	-0.071486	0.329532	-0.650929	0.473757	-0.356254	-0.378688	0.450931	0.302437	0.440415	0.453159	0.296759	1	0.0823467	0.769168	0.266132	0.492193	-0.330205	0.421937	0.235304	-0.096044	0.529386	-0.685546	-0.158199	0.00896793	-0.262348	0.358231	-1	0.252859	-0.694878	0.14527	0.779095	-0.389236	-0.459296	-0.245887	0.51672	0.710734	0.116819	0.0231328	0.459843	-0.388285	1	0.682465	NaN	0.480065	0.0499761	1	NaN	-0.370412
Root K	0.085149	0.130624	0.471746	-0.0293801	0.229692	0.256627	0.0573415	-0.37532	-0.586827	-0.62819	0.445877	0.0823467	1	-0.0062499	0.350856	0.364709	-0.301098	0.377625	0.459828	-0.344997	0.616881	-0.954733	-0.244858	-0.149008	-0.0783164	0.0540314	1	-0.706381	-0.107945	-0.186629	0.410502	0.296761	0.724728	-0.191949	0.287741	0.544097	-0.555509	0.6434	0.653488	0.833566	1	0.539054	NaN	0.603535	0.406897	1	NaN	0.189059
Root Mg	0.0556266	0.389308	-0.440194	0.438065	-0.255248	-0.459103	0.146621	0.251577	0.339865	0.405607	0.238071	0.769168	-0.0062499	1	0.189266	-0.0177466	-0.325127	0.294425	-0.0638496	0.361593	0.536261	-0.539881	0.344833	0.00180962	0.275049	0.650837	-1	0.271137	-0.284425	0.348424	0.514177	-0.395528	-0.571213	-0.232994	0.392504	0.634116	0.129847	-0.0287287	0.521143	-0.427214	1	0.410259	NaN	0.502296	-0.00500425	1	NaN	-0.415053
Root P	0.204035	0.361922	0.178972	0.36101	-0.024414	-0.143832	0.112406	0.100163	0.0239046	0.0765368	0.474171	0.266132	0.350856	0.189266	1	0.560452	-0.241757	0.395895	-0.279132	-0.355478	0.828984	-0.696726	-0.314364	-0.840377	-0.21357	0.474546	1	0.136373	-0.302098	-0.353539	0.569625	-0.0544646	-0.190908	-0.272532	0.45237	0.272811	0.269259	-0.173593	-0.12445	0.352783	-1	0.0715614	NaN	0.557462	-0.256821	-1	NaN	-0.416395
Root C	-0.259141	-0.0478706	-0.144952	0.0208993	-0.321223	-0.216748	0.269365	0.185265	0.293607	0.195151	0.31629	0.492193	0.364709	-0.0177466	0.560452	1	-0.0313741	0.275243	0.271567	-0.643433	0.515233	-0.996222	-0.76706	-0.261555	-0.751241	0.155589	1	-0.141489	-0.580645	-0.434876	0.587129	0.157078	0.0724341	0.0959041	0.24828	0.173941	-0.181371	0.216998	0.136605	0.259105	-1	0.351499	NaN	0.538336	0.20094	-1	NaN	-0.0533155
Root N	-0.382989	-0.719721	0.17962	-0.65322	-0.265423	-0.112214	-0.43296	0.126932	0.295294	0.193845	-0.563418	-0.330205	-0.301098	-0.325127	-0.241757	-0.0313741	1	-0.968716	0.366047	0.537756	-0.483048	0.99593	0.356457	0.508797	0.325633	-0.416821	1	-0.380175	0.705668	0.517743	-0.095612	-0.323541	-0.0529428	-0.105634	0.117417	-0.506563	-0.437302	0.398118	-0.221616	0.323005	1	-0.136511	NaN	-0.474392	-0.434843	1	NaN	-0.367749
Root C:N	0.319161	0.688638	-0.191762	0.641139	0.187135	0.0629566	0.479046	-0.0788632	-0.220685	-0.143329	0.64035	0.421937	0.377625	0.294425	0.395895	0.275243	-0.968716	1	-0.304944	-0.680783	0.598802	-0.998157	-0.532097	-0.58441	-0.494484	0.438541	-1	0.340981	-0.814197	-0.614267	0.235904	0.345703	0.0638403	0.112899	-0.0445255	0.521131	0.395906	-0.347865	0.218933	-0.184039	-1	0.201206	NaN	0.581872	0.443689	-1	NaN	0.327052
Root S	-0.260821	-0.353714	0.0162021	-0.315335	-0.082573	0.180567	0.0764175	-0.160826	-0.144289	-0.250388	-0.544143	0.235304	0.459828	-0.0638496	-0.279132	0.271567	0.366047	-0.304944	1	0.112999	-0.0748505	0.136893	0.0560235	0.657307	0.0492342	-0.564345	1	-0.722669	0.0910614	0.485184	0.458421	-0.281597	0.448239	-0.387398	0.472212	0.400551	-0.71649	0.83333	0.565596	0.380037	1	0.781789	NaN	-0.0629293	0.0605667	1	NaN	-0.126701
Root Al	-0.0447943	-0.236065	0.0292816	-0.214068	-0.0966104	-0.165088	-0.391289	0.0752185	0.146372	0.17812	-0.424891	-0.096044	-0.344997	0.361593	-0.355478	-0.643433	0.537756	-0.680783	0.112999	1	-0.288632	0.995446	0.957507	0.501587	0.90445	-0.0401002	-1	-0.0988883	0.724361	0.874552	-0.0647755	-0.591215	-0.358139	-0.363148	0.245741	-0.0249733	-0.163719	0.196418	0.105509	-0.0922235	1	-0.00585421	NaN	-0.355432	-0.46848	1	NaN	-0.514642
Root B	0.167082	0.459642	0.0903443	0.402652	-0.0414142	-0.207096	0.170245	0.0261617	-0.0602958	-0.0233637	0.612233	0.529386	0.616881	0.536261	0.828984	0.515233	-0.483048	0.598802	-0.0748505	-0.288632	1	-0.963653	-0.235492	-0.604583	-0.135955	0.660088	-1	-0.0534755	-0.4218	-0.256463	0.677461	0.0341047	-0.0482853	-0.22127	0.454114	0.622332	0.00797023	0.103946	0.420388	0.382046	-1	0.383949	NaN	0.8655	0.117765	-1	NaN	-0.246056
Root Cd	0.165524	-0.551541	0.463059	-0.661596	0.304685	0.301605	-0.550337	-0.501398	-0.509388	-0.570547	-0.727162	-0.685546	-0.954733	-0.539881	-0.696726	-0.996222	0.99593	-0.998157	0.136893	0.995446	-0.963653	1	0.994156	0.556636	0.99981	-0.663439	NaN	-0.818416	0.940292	0.827511	-0.495845	-0.709603	-0.956932	-0.686775	0.340492	-0.352292	-0.469706	0.324139	-0.4942	0.342128	1	-0.207908	NaN	-0.95561	-0.998061	1	NaN	-0.911414
Root Cr	0.12855	-0.0692858	0.112719	-0.0758144	0.0797485	-0.00816695	-0.334941	-0.0429762	-0.0703104	0.00483155	-0.379591	-0.158199	-0.244858	0.344833	-0.314364	-0.76706	0.356457	-0.532097	0.0560235	0.957507	-0.235492	0.994156	1	0.376914	0.975425	-0.0781119	-1	-0.0686825	0.704793	0.848163	-0.0724705	-0.593907	-0.279034	-0.482205	0.287205	0.0952944	-0.0554666	0.119826	0.096236	-0.051937	1	0.0204196	NaN	-0.378375	-0.496707	1	NaN	-0.488763
Root Cu	-0.382734	-0.524449	-0.184962	-0.487007	-0.188215	-0.0176832	-0.14981	-0.0173395	0.130956	0.0263987	-0.632883	0.00896793	-0.149008	0.00180962	-0.840377	-0.261555	0.508797	-0.58441	0.657307	0.501587	-0.604583	0.556636	0.376914	1	0.277634	-0.454656	-1	-0.430457	0.354749	0.61349	-0.151082	-0.184106	0.167359	0.0452198	-0.0706498	-0.058916	-0.59724	0.568692	0.402606	-0.134047	1	0.287175	NaN	-0.367659	0.160785	1	NaN	0.0988154
Root Fe	0.173355	-0.0554383	0.29227	-0.111205	0.162082	0.059069	-0.389769	-0.131506	-0.216881	-0.142866	-0.300803	-0.262348	-0.0783164	0.275049	-0.21357	-0.751241	0.325633	-0.494484	0.0492342	0.90445	-0.135955	0.99981	0.975425	0.277634	1	-0.0512837	-1	-0.192394	0.767176	0.771633	-0.0803235	-0.493344	-0.131646	-0.490962	0.287035	0.103078	-0.129934	0.193423	0.13071	0.162192	1	0.00123733	NaN	-0.29207	-0.455792	1	NaN	-0.4411
Root Mn	0.0202324	0.334477	-0.0933831	0.259806	-0.215577	-0.528855	-0.0637901	0.236436	0.302454	0.332305	0.550558	0.358231	0.0540314	0.650837	0.474546	0.155589	-0.416821	0.438541	-0.564345	-0.0401002	0.660088	-0.663439	-0.0781119	-0.454656	-0.0512837	1	-1	0.290752	-0.266176	-0.331401	0.103058	0.273807	-0.373839	0.348087	-0.146876	0.12247	0.159356	-0.218648	0.244579	-0.124639	-1	-0.199888	NaN	0.780918	0.305294	-1	NaN	0.0119928
Root Mo	-0.834891	-0.795516	0.672002	-0.594649	-0.305449	0.569431	0.00500694	0.0149593	0.121656	-0.296877	-0.519096	-1	1	-1	1	1	1	-1	1	-1	-1	NaN	-1	-1	-1	-1	1	-1	1	-1	1	-1	1	-1	1	-1	-1	1	-1	NaN	NaN	1	NaN	-1	-1	NaN	NaN	-1
	0.232622	0.444719	-0.560625	0.586761	-0.0729177	-0.208816	0.291584	0.334955	0.415976	0.543196	0.0730886	0.252859	-0.706381	0.271137	0.136373	-0.141489	-0.380175	0.340981	-0.722669	-0.0988883	-0.0534755	-0.818416	-0.0686825	-0.430457	-0.192394	0.290752	-1	1	-0.451114	-0.195807	-0.0937619	-0.204541	-0.780946	0.0775601	-0.124705	-0.0896419	0.941238	-0.948668	-0.574639	-0.82785	-1	-0.361605	NaN	-0.176606	-0.295446	-1	NaN	-0.170063
Root Ni	-0.0673984	-0.481742	0.557993	-0.574666	0.113183	0.111569	-0.614285	-0.162129	-0.197747	-0.220612	-0.480245	-0.694878	-0.107945	-0.284425	-0.302098	-0.580645	0.705668	-0.814197	0.0910614	0.724361	-0.4218	0.940292	0.704793	0.354749	0.767176	-0.266176	1	-0.451114	1	0.517169	-0.41189	-0.138829	0.17067	-0.133878	-0.05455	-0.443687	-0.396624	0.341259	-0.116476	0.416072	-1	-0.337327	NaN	-0.43487	-0.336599	-1	NaN	-0.167933
Root Pb	-0.0429056	-0.203381	-0.10951	-0.112066	-0.0911252	-0.0265466	-0.153875	0.0347644	0.0894318	0.113452	-0.560888	0.14527	-0.186629	0.348424	-0.353539	-0.434876	0.517743	-0.614267	0.485184	0.874552	-0.256463	0.827511	0.848163	0.61349	0.771633	-0.331401	-1	-0.195807	0.517169	1	0.267191	-0.812586	-0.27355	-0.649587	0.562859	0.276315	-0.218021	0.348237	0.22402	-0.0742624	1	0.411672	NaN	-0.420045	-0.545211	1	NaN	-0.642963
Root Zn	0.0318356	0.249225	-0.231847	0.363604	-0.190857	-0.140314	0.339336	0.124724	0.136963	0.152906	0.200781	0.779095	0.410502	0.514177	0.569625	0.587129	-0.095612	0.235904	0.458421	-0.0647755	0.677461	-0.495845	-0.0724705	-0.151082	-0.0803235	0.103058	1	-0.0937619	-0.41189	0.267191	1	-0.554655	-0.212451	-0.655967	0.889015	0.782413	-0.0507198	0.273264	0.386941	0.148942	1	0.81579	NaN	0.411553	-0.275402	1	NaN	-0.647222
Stem Ca	-0.132172	-0.105166	0.313286	-0.256518	0.0783867	0.0294729	-0.115619	-0.153178	-0.225731	-0.310273	0.485754	-0.389236	0.296761	-0.395528	-0.0544646	0.157078	-0.323541	0.345703	-0.281597	-0.591215	0.0341047	-0.709603	-0.593907	-0.184106	-0.493344	0.273807	-1	-0.204541	-0.138829	-0.812586	-0.554655	1	0.485575	0.833784	-0.789389	-0.368774	-0.254207	0.0558559	0.0979271	0.243642	-1	-0.454473	NaN	0.361768	0.739655	-1	NaN	0.902303
Stem K	0.0933558	0.0210882	0.461479	-0.261764	0.409349	0.515268	-0.0804393	-0.478881	-0.644243	-0.714603	0.0860457	-0.459296	0.724728	-0.571213	-0.190908	0.0724341	-0.0529428	0.0638403	0.448239	-0.358139	-0.0482853	-0.956932	-0.279034	0.167359	-0.131646	-0.373839	1	-0.780946	0.17067	-0.27355	-0.212451	0.485575	1	0.0579391	-0.0818871	0.260334	-0.492487	0.476755	0.283365	0.677092	1	0.188016	NaN	0.193989	0.186008	1	NaN	0.531037
Stem Mg	-0.340655	-0.284731	-0.0109337	-0.320331	-0.209236	-0.27327	-0.148401	0.120226	0.233744	0.132637	0.30891	-0.245887	-0.191949	-0.232994	-0.272532	0.0959041	-0.105634	0.112899	-0.387398	-0.363148	-0.22127	-0.686775	-0.482205	0.0452198	-0.490962	0.348087	-1	0.0775601	-0.133878	-0.649587	-0.655967	0.833784	0.0579391	1	-0.919487	-0.600548	-0.1555	-0.0930226	-0.0283784	-0.194716	-1	-0.60913	NaN	0.168885	0.711744	-1	NaN	0.78209
Stem P	0.219476	0.286763	-0.102326	0.317518	0.0456942	0.0882316	0.193371	-0.011169	-0.0263219	0.0346384	-0.159469	0.51672	0.287741	0.392504	0.45237	0.24828	0.117417	-0.0445255	0.472212	0.245741	0.454114	0.340492	0.287205	-0.0706498	0.287035	-0.146876	1	-0.124705	-0.05455	0.562859	0.889015	-0.789389	-0.0818871	-0.919487	1	0.703368	0.0576668	0.191688	0.169144	0.221426	1	0.737685	NaN	0.123275	-0.647403	1	NaN	-0.824263
Stem C	0.364874	0.624834	-0.228861	0.484062	0.246621	0.191041	0.316504	-0.166538	-0.200944	-0.129935	0.202087	0.710734	0.544097	0.634116	0.272811	0.173941	-0.506563	0.521131	0.400551	-0.0249733	0.622332	-0.352292	0.0952944	-0.058916	0.103078	0.12247	-1	-0.0896419	-0.443687	0.276315	0.782413	-0.368774	0.260334	-0.600548	0.703368	1	0.114784	0.0786973	0.427125	0.099536	1	0.751916	NaN	0.466201	-0.34205	1	NaN	-0.300301
Stem N	0.42446	0.550683	-0.376164	0.627352	0.159444	0.0383085	0.298632	0.152414	0.155516	0.316939	0.140636	0.116819	-0.555509	0.129847	0.269259	-0.181371	-0.437302	0.395906	-0.71649	-0.163719	0.00797023	-0.469706	-0.0554666	-0.59724	-0.129934	0.159356	-1	0.941238	-0.396624	-0.218021	-0.0507198	-0.254207	-0.492487	-0.1555	0.0576668	0.114784	1	-0.964407	-0.664012	-0.611782	-1	-0.294659	NaN	-0.182431	-0.460219	-1	NaN	-0.232981
Stem C:N	-0.343889	-0.452271	0.341099	-0.510195	-0.122327	0.0172644	-0.211084	-0.175673	-0.207478	-0.345267	-0.151755	0.0231328	0.6434	-0.0287287	-0.173593	0.216998	0.398118	-0.347865	0.83333	0.196418	0.103946	0.324139	0.119826	0.568692	0.193423	-0.218648	1	-0.948668	0.341259	0.348237	0.273264	0.0558559	0.476755	-0.0930226	0.191688	0.0786973	-0.964407	1	0.72501	0.642392	1	0.50876	NaN	0.195644	0.32725	1	NaN	0.0504149
Stem S	-0.161674	-0.0131861	0.0093155	-0.0717514	-0.100306	-0.120586	0.0386474	-0.122226	-0.159952	-0.224883	0.403452	0.459843	0.653488	0.521143	-0.12445	0.136605	-0.221616	0.218933	0.565596	0.105509	0.420388	-0.4942	0.096236	0.402606	0.13071	0.244579	-1	-0.574639	-0.116476	0.22402	0.386941	0.0979271	0.283365	-0.0283784	0.169144	0.427125	-0.664012	0.72501	1	0.297777	1	0.654932	NaN	0.559901	0.521771	1	NaN	0.152106
Stem Al	0.0226389	-0.174287	0.769728	-0.398352	0.230077	0.277804	-0.295121	-0.384341	-0.609435	-0.639578	0.145216	-0.388285	0.833566	-0.427214	0.352783	0.259105	0.323005	-0.184039	0.380037	-0.0922235	0.382046	0.342128	-0.051937	-0.134047	0.162192	-0.124639	NaN	-0.82785	0.416072	-0.0742624	0.148942	0.243642	0.677092	-0.194716	0.221426	0.099536	-0.611782	0.642392	0.297777	1	-1	0.159714	NaN	0.321796	0.0282532	-1	NaN	0.0306805
Stem B	-0.143011	-0.0542781	-0.815914	0.551241	-0.0122379	0.930031	0.602158	-0.323621	-0.183812	-0.288422	NaN	1	1	1	-1	-1	1	-1	1	1	-1	1	1	1	1	-1	NaN	-1	-1	1	1	-1	1	-1	1	1	-1	1	1	-1	1	1	NaN	-1	-1	1	NaN	-1
Stem Cd#2	0.031084	0.190786	-0.231933	0.222632	-0.0106257	0.109141	0.349042	-0.096168	-0.120143	-0.130449	-0.125383	0.682465	0.539054	0.410259	0.0715614	0.351499	-0.136511	0.201206	0.781789	-0.00585421	0.383949	-0.207908	0.0204196	0.287175	0.00123733	-0.199888	1	-0.361605	-0.337327	0.411672	0.81579	-0.454473	0.188016	-0.60913	0.737685	0.751916	-0.294659	0.50876	0.654932	0.159714	1	1	NaN	0.277157	-0.0660029	1	NaN	-0.330005
Stem Cu	NaN	NaN	NaN	NaN	NaN	NaN	NaN	NaN	NaN	NaN	NaN	NaN	NaN	NaN	NaN	NaN	NaN	NaN	NaN	NaN	NaN	NaN	NaN	NaN	NaN	NaN	NaN	NaN	NaN	NaN	NaN	NaN	NaN	NaN	NaN	NaN	NaN	NaN	NaN	NaN	NaN	NaN	1	NaN	NaN	NaN	NaN	NaN
Stem Fe	0.0225919	0.341967	0.0199612	0.19179	-0.0700402	-0.260996	0.0783034	0.00651637	0.0262146	0.000403739	0.581164	0.480065	0.603535	0.502296	0.557462	0.538336	-0.474392	0.581872	-0.0629293	-0.355432	0.8655	-0.95561	-0.378375	-0.367659	-0.29207	0.780918	-1	-0.176606	-0.43487	-0.420045	0.411553	0.361768	0.193989	0.168885	0.123275	0.466201	-0.182431	0.195644	0.559901	0.321796	-1	0.277157	NaN	1	0.320546	-1	NaN	0.120657
Stem Mn	-0.321596	-0.258226	0.0769071	-0.225463	-0.170599	-0.16324	0.0256304	-0.0318266	-0.088421	-0.187082	0.375569	0.0499761	0.406897	-0.00500425	-0.256821	0.20094	-0.434843	0.443689	0.0605667	-0.46848	0.117765	-0.998061	-0.496707	0.160785	-0.455792	0.305294	-1	-0.295446	-0.336599	-0.545211	-0.275402	0.739655	0.186008	0.711744	-0.647403	-0.34205	-0.460219	0.32725	0.521771	0.0282532	-1	-0.0660029	NaN	0.320546	1	-1	NaN	0.761481
Stem Ni	-0.143011	-0.0542781	-0.815914	0.551241	-0.0122379	0.930031	0.602158	-0.323621	-0.183812	-0.288422	NaN	1	1	1	-1	-1	1	-1	1	1	-1	1	1	1	1	-1	NaN	-1	-1	1	1	-1	1	-1	1	1	-1	1	1	-1	1	1	NaN	-1	-1	1	NaN	-1
Stem Pb	NaN	NaN	NaN	NaN	NaN	NaN	NaN	NaN	NaN	NaN	NaN	NaN	NaN	NaN	NaN	NaN	NaN	NaN	NaN	NaN	NaN	NaN	NaN	NaN	NaN	NaN	NaN	NaN	NaN	NaN	NaN	NaN	NaN	NaN	NaN	NaN	NaN	NaN	NaN	NaN	NaN	NaN	NaN	NaN	NaN	NaN	1	NaN
Stem Zn	-0.10972	-0.0965481	0.151832	-0.223953	0.147168	0.166914	-0.010727	-0.213734	-0.294417	-0.368911	0.251338	-0.370412	0.189059	-0.415053	-0.416395	-0.0533155	-0.367749	0.327052	-0.126701	-0.514642	-0.246056	-0.911414	-0.488763	0.0988154	-0.4411	0.0119928	-1	-0.170063	-0.167933	-0.642963	-0.647222	0.902303	0.531037	0.78209	-0.824263	-0.300301	-0.232981	0.0504149	0.152106	0.0306805	-1	-0.330005	NaN	0.120657	0.761481	-1	NaN	1

### Sheet: Plant sample data
		% (percent)
Lab	Sample	Ca calcium	K potassium	Mg magnesium	P phosphorus	C carbon	N nitrogen	S sulfur
2623	BESC 24 roots Rep 1	0.92844	0.68992	0.14927	0.14376	50.704	0.788	0.1052
2624	BESC 24 roots Rep 2	1.0977	0.70115	0.16016	0.1214	50.247	0.817	0.13379
2625	BESC 24 stem core Rep 1	0.32306	0.14204	0.04707	0.00949	48.014	0.118	0.01184
2626	BESC 24 stem core Rep 2	0.09102	0.14282	0.01808	0.02142	49.279	0.097	0.0144
2627	BESC 371 roots Rep 1	0.80071	0.55884	0.14539	0.12163	47.942	0.967	0.1172
2628	BESC 371 roots Rep 2	0.94449	0.41616	0.14756	0.13472	48.99	0.776	0.10113
2629	BESC 371 stem core Rep 1	0.08867	0.13175	0.01882	0.01657	47.942	0.103	0.01115
2630	BESC 371 stem core Rep 2	0.07429	0.07625	0.01959	0.01645	48.262	0.213	0.00803
2631	BESC 375 roots Rep 2	0.86116	0.4296	0.12309	0.11927	50.517	1.013	0.12105
2632	BESC 375 stem core Rep 1	0.21012	0.08256	0.04205	0.00648	46.567	0.106	0.01149
2633	BESC 375 stem core Rep 2	0.17139	0.12777	0.03992	0.01082	47.14	0.112	0.00883
2634	BESC 394 bark Rep 1	1.70457	0.47858	0.08273	0.0315	49.041	0.324	0.0446
2635	BESC 394 roots Rep 1	0.73218	0.65809	0.11798	0.11095	48.534	0.796	0.11629
2636	BESC 394 roots Rep 2	0.92459	0.35311	0.15652	0.10268	48.055	0.837	0.10608
2637	BESC 394 stem core Rep 1	0.32179	0.20844	0.04085	0.00485	47.775	0.115	0.01077
2638	BESC 394 stem core Rep 2	0.22179	0.09715	0.05268	0.00286	47.626	0.138	0.01143
		ppm (parts per million)
Lab	Sample	Al aluminum	B boron	Cd cadmium	Cr chromium	Cu copper	Fe iron	Mn manganese	Mo molybdenum	Na sodium	Ni nickel	Pb lead	Zn zinc
2623	BESC 24 roots Rep 1	2006.18	18.439	1.263	3.299	9.597	1574.79	389.613	<1.00	200.858	6.624	2.038	80.757
2624	BESC 24 roots Rep 2	3110.42	14.988	1.302	4.721	13.771	2082.62	183.907	<1.00	132.287	5.646	7.738	95.596
2625	BESC 24 stem core Rep 1	33.596	4.256	<0.80	2.212	<1.50	320.037	7.913	<1.00	<20.0	3.209	<2.00	29.451
2626	BESC 24 stem core Rep 2	26.278	5.507	<0.80	10.978	<1.50	198.954	6.598	<1.00	<20.0	4.532	<2.00	18.455
2627	BESC 371 roots Rep 1	5214.48	11.57	1.417	7.294	12.962	3744.76	196.172	<1.00	116.611	13.244	9.177	76.714
2628	BESC 371 roots Rep 2	2834.24	13.04	<0.80	4.823	9.551	2123.91	217.935	<1.00	476.802	5.979	5.269	81.958
2629	BESC 371 stem core Rep 1	33.918	<2.00	<0.80	3.161	<1.50	90.635	3.713	<1.00	<20.0	<1.00	<2.00	12.247
2630	BESC 371 stem core Rep 2	16.406	<2.00	<0.80	2.738	<1.50	79.935	3.061	<1.00	<20.0	<1.00	3.206	12.79
2631	BESC 375 roots Rep 2	2831.33	8.27	<0.80	3.725	13.307	1472.7	113.817	1.169	199.541	8.799	5.474	76.209
2632	BESC 375 stem core Rep 1	23.916	<2.00	<0.80	2.315	1.512	75.507	9.429	<1.00	<20.0	<1.00	<2.00	26.699
2633	BESC 375 stem core Rep 2	<10.0	<2.00	<0.80	2.33	<1.50	55.488	4.94	<1.00	<20.0	<1.00	<2.00	21.802
2635	BESC 394 roots Rep 1	2095.9	9.175	<0.80	4.037	12.33	1952.09	104.967	<1.00	132.646	8.664	3.57	64.727
2636	BESC 394 roots Rep 2	4053.44	8.678	<0.80	5.545	14.043	2387.47	289.615	1.026	346.234	8.085	6.138	65.224
2637	BESC 394 stem core Rep 1	31.828	<2.00	<0.80	2.449	<1.50	84.572	7.858	<1.00	<20.0	<1.00	<2.00	43.709
2638	BESC 394 stem core Rep 2	11.48	<2.00	<0.80	1.068	<1.50	122.782	7.624	<1.00	<20.0	<1.00	3.457	33.089

### Sheet: Soil sample data
								ppm CaCO3/pH			Mehlich 1 mg/kg (ppm)						%
Individual_lab	Individual_alias	Individual	core	Genotype	Block	Direction	Depth	LBC	LBCeq	pH	Ca	K	Mg	Mn	P	Zn	OM	C	N	CN
BESC_24_A	BESC 24 rep 1	1	1	BESC_24	1	E	bottom	1078	3126.2	4.96	2341.65	176.473	340.799	19.4514	29.2181	5.74545	9.741	4.914	0.414	11.8696
BESC_24_A	BESC 24 rep 1	1	2	BESC_24	1	N	bottom	836	2424.4	5.32	2944.53	290.264	385.33	23.8615	32.6992	9.3992	12.004	6.288	0.469	13.4072
BESC_24_A	BESC 24 rep 1	1	3	BESC_24	1	W	bottom	943	2734.7	5.11	2589.42	182.439	356.702	18.5578	29.4711	6.6727	10.391	5.291	0.42	12.5976
BESC_24_B	BESC 24 rep 2	2	1	BESC_24	2	E	bottom	964	2795.6	5.13	2596.87	115.204	382.865	17.1362	36.9359	9.2752	10.084	6.02	0.43	14
BESC_24_B	BESC 24 rep 2	2	2	BESC_24	2	N	bottom	981	2844.9	5.11	2639.08	80.4992	387.204	24.1474	43.468	9.4239	10.06	5.5	0.435	12.6437
BESC_24_B	BESC 24 rep 2	2	3	BESC_24	2	W	bottom	771	2235.9	5.14	2683.68	109.867	385.683	17.8288	41.7102	10.482	9.946	5.376	0.43	12.5023
BESC_24_A	BESC 24 rep 1	1	1	BESC_24	1	E	top	681	1974.9	5.21	2599.41	286.243	386.437	18.8425	29.2638	7.6416	10.153	5.068	0.414	12.2415
BESC_24_A	BESC 24 rep 1	1	2	BESC_24	1	N	top	709	2056.1	5.37	3257.52	286.987	404.034	28.1183	31.4326	11.4969	14.053	7.402	0.499	14.8337
BESC_24_A	BESC 24 rep 1	1	3	BESC_24	1	W	top	686	1989.4	5.12	2656.6	204.312	370.949	17.2075	31.5791	6.9418	10.257	5.271	0.426	12.3732
BESC_24_B	BESC 24 rep 2	2	1	BESC_24	2	E	top	746	2163.4	5.19	2741.57	174.139	419.972	20.7304	41.4146	10.8574	10.681	5.021	0.419	11.9833
BESC_24_B	BESC 24 rep 2	2	2	BESC_24	2	W	top	965	2798.5	5.28	2931.1	139.422	423.485	22.1036	45.4954	12.5663	10.938	5.117	0.4	12.7925
BESC_24_B	BESC 24 rep 2	2	3	BESC_24	2	N	top	845	2450.5	5.05	2652.34	104.002	394.016	23.6105	46.0588	9.60895	10.414	5.708	0.439	13.0023
BESC_371_A	BESC 371 rep 1	3	1	BESC_371	1	E	bottom	1335	3871.5	5	2258.53	276.178	309.919	19.9898	36.9569	5.5263	9.257	5.307	0.411	12.9124
BESC_371_A	BESC 371 rep 1	3	2	BESC_371	1	N	bottom	1086	3149.4	5.06	2257.66	250.092	305.022	21.1567	30.0849	4.87745	9.446	5.45	0.42	12.9762
BESC_371_A	BESC 371 rep 1	3	3	BESC_371	1	S	bottom	1109	3216.1	5.12	2394.34	253.761	331.157	17.4179	33.69	6.425	9.457	4.577	0.379	12.0765
BESC_371_B	BESC 371 rep 2	4	1	BESC_371	2	E	bottom	913	2647.7	5.29	2851.06	186.584	420.324	23.4662	42.4295	8.50385	10.009	5.943	0.556	10.6888
BESC_371_B	BESC 371 rep 2	4	2	BESC_371	2	N	bottom	764	2215.6	5.41	2963.82	109.739	464.233	19.5022	41.6547	9.08285	11.961	5.37	0.624	8.60577
BESC_371_B	BESC 371 rep 2	4	3	BESC_371	2	W	bottom	817	2369.3	5.35	2919.01	91.5474	445.522	23.0836	46.244	8.8479	22.227	5.16	0.381	13.5433
BESC_371_A	BESC 371 rep 1	3	1	BESC_371	1	E	top	930	2697	5.14	2449.39	286.919	327.812	27.8388	34.0177	6.5725	10.724	4.778	0.396	12.0657
BESC_371_A	BESC 371 rep 1	3	2	BESC_371	1	N	top	851	2467.9	4.94	2131.37	282.696	294.212	20.4245	36.6624	4.8549	8.783	4.9	0.402	12.1891
BESC_371_A	BESC 371 rep 1	3	3	BESC_371	1	S	top	863	2502.7	5.2	2595.67	258.788	358.458	25.8368	36.8663	7.34365	10.355	4.899	0.432	11.3403
BESC_371_B	BESC 371 rep 2	4	1	BESC_371	2	E	top			6.91	3080.79	110.268	490.057	23.572	43.7522	10.7263	9.98	5.807	0.505	11.499
BESC_371_B	BESC 371 rep 2	4	2	BESC_371	2	N	top	844	2447.6	5.64	3473.28	177.427	515.977	28.656	53.7169	14.1331	6.362	6.296	0.425	14.8141
BESC_371_B	BESC 371 rep 2	4	3	BESC_371	2	W	top	946	2743.4	5.42	3045.71	91.311	463.545	28.881	46.1152	9.9443	9.588	5.937	0.43	13.807
BESC_375_A	BESC 375 rep 1	5	1	BESC_375	1	E	bottom	1079	3129.1	4.89	2231.28	233.338	388.76	23.9862	32.2079	8.59175	9.684	6.06	0.461	13.1453
BESC_375_A	BESC 375 rep 1	5	2	BESC_375	1	N	bottom	1308	3793.2	4.8	1805.96	178.742	262.064	20.5907	38.4109	8.0685	16.944	5.116	0.399	12.8221
BESC_375_A	BESC 375 rep 1	5	3	BESC_375	1	W	bottom	1198	3474.2	4.8	2033.65	187.842	316.685	14.0813	28.2105	7.1246	13.999	5.606	0.442	12.6833
BESC_375_B	BESC 375 rep 2	6	1	BESC_375	2	E	bottom	1281	3714.9	4.8	1974.87	117.051	284.458	16.7642	24.5156	5.76415	11.292	6.472	0.497	13.0221
BESC_375_B	BESC 375 rep 2	6	2	BESC_375	2	N	bottom	1319	3825.1	4.62	1781.32	120.353	220.064	20.5161	43.2373	6.7695	17.333	6.192	0.469	13.2026
BESC_375_B	BESC 375 rep 2	6	3	BESC_375	2	W	bottom	1259	3651.1	4.88	2222.84	195.831	341.302	15.7764	31.9109	8.3944	9.118	7.291	0.525	13.8876
BESC_375_A	BESC 375 rep 1	5	1	BESC_375	1	E	top	993	2879.7	5.07	2355.97	310.437	431.583	18.781	34.3089	10.2689	8.781	6.219	0.471	13.2038
BESC_375_A	BESC 375 rep 1	5	2	BESC_375	1	N	top	1105	3204.5	4.84	2150.58	232.952	324.597	15.9086	34.7054	9.5711	10.021	5.913	0.448	13.1987
BESC_375_A	BESC 375 rep 1	5	3	BESC_375	1	W	top	1060	3074	4.76	1958.57	142.868	301.61	12.5833	25.613	5.95715	12.476	5.474	0.432	12.6713
BESC_375_B	BESC 375 rep 2	6	1	BESC_375	2	E	top	1277	3703.3	4.87	2320.82	121.622	359.978	19.037	39.0086	9.70535	9.833	7.786	0.54	14.4185
BESC_375_B	BESC 375 rep 2	6	2	BESC_375	2	N	top	1323	3836.7	4.64	1926.14	172.169	255.213	17.4966	49.5988	7.53715	9.63	6.769	0.488	13.8709
BESC_375_B	BESC 375 rep 2	6	3	BESC_375	2	W	top	1175	3407.5	4.89	2299.28	265.096	356.863	18.4533	40.4027	9.99605	17.276	7.531	0.525	14.3448
BESC_394_A	BESC 394 rep 1	7	1	BESC_394	1	E	bottom	911	2641.9	5.33	2503.22	271.028	337.28	29.6598	58.4015	8.98635	9.561	3.588	0.304	11.8026
BESC_394_A	BESC 394 rep 1	7	2	BESC_394	1	N	bottom	853	2473.7	5.37	2615.65	245.368	351.248	35.0327	67.183	8.64485	4.9	3.309	0.276	11.9891
BESC_394_A	BESC 394 rep 1	7	3	BESC_394	1	W	bottom	750	2175	5.31	2424.75	250.004	331.135	19.729	73.4334	5.8065	5.228	2.292	0.218	10.5138
BESC_394_B	BESC 394 rep 2	8	1	BESC_394	2	E	bottom	1001	2902.9	5.02	2429.5	83.3758	345.493	18.6117	24.0172	6.5453	12.102	6.65	0.52	12.7885
BESC_394_B	BESC 394 rep 2	8	2	BESC_394	2	N	bottom	1156	3352.4	4.97	2424.24	89.8758	330.967	19.1151	31.7624	7.2015	11.832	6.547	0.505	12.9644
BESC_394_B	BESC 394 rep 2	8	3	BESC_394	2	W	bottom	958	2778.2	5.06	2404.86	84.5897	357.354	15.5379	19.8301	6.85015	11.356	6.209	0.476	13.0441
BESC_394_A	BESC 394 rep 1	7	1	BESC_394	1	E	top	783	2270.7	5.57	2796.34	318.728	366.938	31.4381	62.6942	10.8576	8.871	3.792	0.312	12.1538
BESC_394_A	BESC 394 rep 1	7	2	BESC_394	1	N	top	772	2238.8	5.44	2720.23	241.514	365.86	35.8391	67.2075	8.15115	6.656	3.227	0.284	11.3627
BESC_394_A	BESC 394 rep 1	7	3	BESC_394	1	W	top	692	2006.8	5.43	2518.09	285.045	337.168	23.614	65.6981	8.8209	6.242	2.932	0.279	10.509
BESC_394_B	BESC 394 rep 2	8	1	BESC_394	2	E	top	1301	3772.9	5.08	2789.33	107.428	402.551	25.1898	34.7884	9.6856	13.925	7.756	0.564	13.7518
BESC_394_B	BESC 394 rep 2	8	2	BESC_394	2	N	top	1034	2998.6	5.02	2684.56	107.515	365.865	21.3504	33.4502	9.0841	12.767	7.214	0.559	12.9052
BESC_394_B	BESC 394 rep 2	8	3	BESC_394	2	W	top	1076	3120.4	5.1	2590.45	99.9637	381.565	17.5676	28.1689	8.7179	12.041	6.875	0.523	13.1453

### Sheet: Bulk Density data
Sample	BulkDensity			Control		BESC 24		BESC 371		BESC 375		BESC 394
BESC 24 1 Bottom 2	1.01			Bottom	Top	Bottom	Top	Bottom	Top	Bottom	Top	Bottom	Top
BESC 24 3 Bottom 2	0.72			1.38	1.79	1.01	0.77	0.57	0.9	0.66	0.97	0.73	0.9
BESC 371 1 Bottom 2	0.57			1.69	1.54	0.72	0.96	0.74	0.83	0.7	0.74	0.71	0.88
BESC 371 3 Bottom 2	0.74			1.63	1.64
BESC 375 1 Bottom 2	0.66		Average=	1.56667	1.65667	0.865	0.865	0.655	0.865	0.68	0.855	0.72	0.89
BESC 375 2 Bottom 2	0.7		SEM=	0.0671234	0.0513701	0.0837158	0.0548483	0.0490748	0.0202073	0.011547	0.0663953	0.0057735	0.0057735
BESC 394 1 Bottom 2	0.73
BESC 394 2 Bottom 2	0.71
BESC 24 3 Top 2	0.77
BESC 24 1 Top 2	0.96
BESC 371 1 Top 2	0.9
BESC 371 3 Top 2	0.83
BESC 375 1 Top 2	0.97
BESC 375 2 Top 2	0.74
BESC 394 1 Top 2	0.9
BESC 394 2 Top 2	0.88
Control 4 Top 2	1.79
Control 5 Top 2	1.54
Control 6 Top 2	1.64
Control 1	1.38
Control 2	1.69
Control 3	1.63
